# Circuit Analysis of the Drosophila Brain using Connectivity-based Neuronal Classification Reveals Organization of Key Communication Pathways

**DOI:** 10.1101/2022.03.11.484039

**Authors:** Ketan Mehta, Rebecca F. Goldin, Giorgio A. Ascoli

**Affiliations:** Dept. of Bioengineering and Center for Neural Informatics, Structures, and Plasticity, George Mason University, Fairfax, VA 22030, USA; Dept. of Mathematical Sciences and Center for Neural Informatics, Structures, and Plasticity, George Mason University, Fairfax, VA 22030, USA

**Keywords:** fruit fly connectome, neural circuits, dopaminergic hub, cell type classification, functional pathways, multisensory integration

## Abstract

We present a functionally relevant, quantitative characterization of the neural circuitry of *Drosophila melanogaster* at the mesoscopic level of neuron types as classified exclusively based on potential network connectivity. Starting from a large neuron-to-neuron brain-wide connectome of the fruit fly, we use stochastic block modeling and spectral graph clustering to group neurons together into a common “cell class” if they connect to neurons of other classes according to the same probability distributions. We then characterize the connectivity-based cell classes with standard neuronal biomarkers, including neurotransmitters, developmental birthtimes, morphological features, spatial embedding, and functional anatomy. Mutual information indicates that connectivity-based classification reveals aspects of neurons that are not adequately captured by traditional classification schemes. Next, using graph-theoretic and random walk analyses to identify neuron classes as hubs, sources, or destinations, we detect pathways and patterns of directional connectivity that potentially underpin specific functional interactions in the *Drosophila* brain. We uncover a core of highly interconnected dopaminergic cell classes functioning as the backbone communication pathway for multisensory integration. Additional predicted pathways pertain to the facilitation of circadian rhythmic activity, spatial orientation, fight-or-flight response, and olfactory learning. Our analysis provides experimentally testable hypotheses critically deconstructing complex brain function from organized connectomic architecture.

**AUTHOR SUMMARY:** The potential synaptic circuitry of a neural system constitutes the fundamental architectural underpinning of its in vivo dynamics, plasticity, and functions. The fruit fly neural circuit presented here captures the latent stochastic patterns of network connectivity and provides a fundamental parts list for reverse-engineering brain computation. Mapping the interactions among connectivity-based neuronal classes to development, morphology, physiology, and transcriptomics result in testable hypotheses on the relationship between whole-brain neural architecture and behavior.
