## Supplementary material for "Circuit Analysis of the Drosophila Brain using Connectivity-based Neuronal Classification Reveals Organization of Key Communication Pathways": File F2.xlsx

### Sheet: csize
d=11, tau=0.95, #Graphs=100
	150	125	100	75	50
150	0.9624 (59.08%)	0.9610 (59.86%)	0.9554 (61.43%)	0.9603 (61.67%)	0.9617 (62.45%)
125	0	0.9566 (64.45%)	0.9531 (65.79%)	0.9583 (67.15%)	0.9609 (68.34%)
100	0	0	0.9536 (71.14%)	0.9491 (72.97%)	0.9503 (73.86%)
75	0	0	0	0.9545 (76.83%)	0.9529 (78.27%)
50	0	0	0	0	0.9555 (82.36%)
d=15, tau=0.95, #Graphs=100
	150	125	100	75	50
150	0.9715 (65.56%)	0.9711 (66.17%)	0.9663 (65.43%)	0.9725 (66.49%)	0.9555 (67.31%)
125	0	0.9681 (67.55%)	0.9649 (69.52%)	0.9669 (69.99%)	0.9525 (70.85%)
100	0	0	0.9603 (72.04%)	0.9601 (72.67%)	0.9480 (73.21%)
75	0	0	0	0.9501 (78.01%)	0.9450 (79.68%)
50	0	0	0	0	0.9452 (82.66%)

### Sheet: tau
d=11, csize=100, #Graphs=100 (Zeros Clipped)
	0.99	0.95	0.90
0.99	0.9133 (55.7%)	0.9034 (61.13%)	0.9041 (64.29%)
0.95	0	0.9637 (70.42%)	0.9560 (72.68%)
0.90	0	0	0.9581 (77.33%)
d=15, csize=100, #Graphs=100
	0.99	0.95	0.90
0.99	0.8811 (57.61%)	0.8997 (63.06%)	0.8845 (63.35%)
0.95	0	0.9546 (73.11%)	0.9530 (74.96%)
0.90	0	0	0.9506 (79.88%)

### Sheet: #Graphs
d=11, tau=0.95, csize=100 (random seeds)
	100	200	400
100	0.9514 (71.94%)	0.9818 (72.93%)	0.9692 (72.97%)
200	0	0.9649 (71.92%)	0.9737 (73.35%)
400	0	0	0.9878 (74.89%)
d=15, tau=0.95, csize=100 (random seeds)
	100	200	400
100	0.9633 (71.12%)	0.9651 (71.51%)	0.9676 (72.92%)
200	0	0.9811 (73.18%)	0.9681 (73.52%)
400	0	0	0.9761 (75.13%)
