## Supplementary material for "Circuit Analysis of the Drosophila Brain using Connectivity-based Neuronal Classification Reveals Organization of Key Communication Pathways": Table T1.xlsx

### Sheet: Sheet1
Table T1. Characterizing connectivity patterns on the circuit based on absorption and driftiness values of classes.
Legend:
"Class of Interest" is a hub class.
"Class of Interest" is a dominant glutamatergic class.
†Based on the absorption and driftiness measurements provided in Supporting Information File F1 (Tab:abs drift), obtained from performing a series of random walks on the entire circuit.
Class of Interest	Summary Results for Absorption and Driftiness Measurements†	Connectivity Interpretation
Class 50	Ai(50) in bottom 10th percentile of all classes Ao(50) in bottom 10th percentile of all classes In fact, 50 is the only class that is in the bottom 20th percentile of both Ai and Ao	Very low absorption values indicates easy accessibility from all classes on the circuit. Classic characteristics of a hub.
	D(49→50) in top 10th percentile of Do from 49 D(38→50) in top 10th percentile of Do from 38	Receives signals from Left and Right Olfactory (Antennal Lobe).
	D(50→32) in top 10th percentile of Do from 50 D(50←32) in top 10th percentile of Di to 50	Strong bidirectional link with class 32.
Class 32	Lowest Ao among all classes	Class with the shortest path lengths on average. Key intermediary class in multiple important (non-redundant) paths.
	Highest Do among all classes
	All classes in the top 13th percentile of Di to 32 are from PreMotor	Gathers information from all over the PreMotor region.
Classes 40, 46	Di in top 5th percentile of all classes	Key classes in important (non-redundant) communication paths - that link the Motor and PreMotor regions.
	All classes in the top 13th percentile of Di to 40 are from PreMotor All classes in the top 20th percentile of Di to 46 are from PreMotor D(40→37), D(40→39) are both in top 15th percentile of Do from 40 D(46→37), D(46→39) are both in top 10th percentile of Do from 46	Gather information from all over the PreMotor region, and send it onward to the Motor region (specifically via classes 39, 37).
Classes 39, 37	Ai in bottom 9th percentile of all classes D(39→37) in top 10th percentile of Do from 39 D(39→37) in top 10th percentile of Di to 37 D(37→39) in top 10th percentile of Do from 37 D(37→39) in top 13th percentile of Di to 39	Very accessible classes, with characteristics of a hub. These classes integrate sensory information from multiple modalities. Act as intermediaries for information propagation between left-and-right hemispheres.
	D(2→39), D(3→39), D(6→39) in the top 11th percentile of Di to 39 D(1→37), D(4→37), D(5→37) in the top 13th percentile of Di to 37	39 receives signals from Left Vision. 37 receives signals from Right Vision.
	D(14→39) in the top 10th percentile of Do from 14 D(26→37) in the top 10th percentile of Do from 26 D(31→37) in the top 11th percentile of Do from 31	39 receives signals from Left Olfactory. 37 receives signals from Right Olfactory.
	D(47→39) is the highest Do from 47 D(28→37) in the top 10th percentile of Do from 28	Receives signals from Auditory.
	D(39→42), D(39→52) in the top 4th percentile of Do from 39 D(37→42), D(37→52) in the top 6th percentile of Do from 37 D(42→39), D(52→39) in the top 4th percentile of Di to 39 D(42→37), D(52→37) in the top 4th percentile of Di to 37	Significant bidirectional interaction with core Motor classes 42, 52.
	D(39→13) in the top 15th percentile of Do from 39 D(37→11) in the top 4th percentile of Do from 37
Classes 25, 34	D(25→34) is the highest Do from 25 D(25→34) is the highest Di to 34 D(34→25) in the highest Do from 34 D(34→25) is the highest Di to 25	These classes gather signals from across the Visual system and pass it on downstream to the Motor system. Strong bidirectional interaction with each other, interlinking the left and right hemispheres.
	D(2→25), D(3→25), D(6→25), D(8→25) in the top 15th percentile of Di to 25 D(1→34), D(4→34), D(5→34), D(10→34) in the top 10th percentile of Di to 34	25 receives signals from Left Vision. 34 receives signals from Right Vision.
	D(25→42), D(25→52), D(25→37), D(25→39) in the top 13th percentile of Do from 25 D(34→42), D(34→52), D(34→37), D(34→39) in the top 11th percentile of Do from 34	Sends signals to Motor.
Classes 22, 45		These classes gather signals from across the Motor system and send them onwards to the Visual system.
	D(42→22), D(52→22), D(39→22), D(37→22) in the top 8th percentile of Di to 22 D(42→45), D(52→45), D(39→45), D(37→45) in the top 10th percentile of Di to 45	Receives signals from Motor.
	D(22→2), D(22→3), D(22→6), D(22→8) in the top 11th percentile of Do from 22 D(45→1), D(45→4), D(45→5), D(45→10) in the top 8th percentile of Do from 45	22 sends signals to Left Vision. 45 sends signals to Right Vision.
	D(22→42) in the top 6th percentile of Do from 22 D(45→52) in the top 15th percentile of Do from 45	Sends signals further downstream to Motor.
	D(25→22) in top 10th percentile of Di to 22 D(34→45) in top 13th percentile of Di to 45
Classes 42, 52	Do in top 10th percentile of all classes Di in top 15th percentile of all classes	Key classes in important (non-redundant) communication paths that interlink the Motor system across the left and right hemispheres.
	D(52→42), D(37→42), D(39→42) in the top 6th percentile of Di to 42 D(42→52), D(37→52), D(39→52) in the top 8th percentile of Di to 52	Receives signals from Motor.
	D(42→52), D(42→37), D(42→22), D(42→45) in the top 10th percentile of Do from 42 D(52→42), D(52→37), D(52→22), D(52→45) in the top 10th percentile of Do from 52	Sends signals to Motor.
	D(25→42) in the top 10th percentile of Di to 42 D(34→52) in the top 11th percentile of Di to 52
